# Agroforestry reshapes soil bacterial communities to enhance *Ricinus communis* oil quality and bioactivity over monocropping: comparative metagenomics and culture-dependent insights

**DOI:** 10.64898/2026.04.24.720747

**Authors:** Krishna Saharan, Pradeep Pagaria, Taskeen Bano, Nishant Chauhan, Rabisankar Mandi, Anas Mohd, Ravi Jameriya, Ramesh Kumar, Praduman Yadav, Pooja Yadav, Naincy Rathee, Narsingh Chauhan, Ayan Sadhukhan

## Abstract

An agroforestry (AF) system improves crop quality, ecosystem services, and microbial resilience, but its effects on oilseed bioactivity and soil microbiomes are still underexplored. This study compared AF and monocropping systems for castor (*Ricinus communis* L.) grown in Rajasthan, India, to evaluate plant productivity, seed oil composition, antimicrobial properties, and soil bacterial communities. AF enhanced seed morphology and germination. Castor oil from agroforestry had a 2.4-fold higher phenolic content, 2% more ricinoleic acid, and lower levels of oleic and linoleic acids compared to monocropping, confirmed by infrared spectroscopy and gas chromatography, along with increased expression of the *RcDGAT2* gene involved in fatty acid biosynthesis. This led to improved antimicrobial activity against *Bacillus mobilis* and *Pseudomonas fluorescens*. Full-length 16S rRNA gene sequencing on the Nanopore platform identified 17 bacterial phyla in soil microbiomes, with Proteobacteria and Firmicutes as the dominant phyla. While alpha diversity was similar, AF soils showed distinct taxonomic shifts, enriching bacteria such as *Alkalimonas*, *Aureimonas*, *Blastopirellula*, *Glutamicibacter*, *Rhizobium*, *Rhizomicrobium*, and *Rhodovulum*, linked to nutrient cycling and plant growth promotion. Isolated rhizospheric/root endophytic *Bacillus safensis* and *Enterobacter cloacae* from AF castor exhibited plant growth-promoting traits via biochemical tests and whole-genome sequencing; their oil biosynthesis genes likely contribute to host oil quality by enhancing precursor supply and phenolic pathways. These isolates enhanced the growth of the model plant *Arabidopsis thaliana*. In summary, AF enhances the bioactivity of castor oil and microbial functions by modulating plant-soil-microbe interactions, thereby supporting sustainable crop quality and soil health.
