## Supplementary material for "Agroforestry reshapes soil bacterial communities to enhance *Ricinus communis* oil quality and bioactivity over monocropping: comparative metagenomics and culture-dependent insights": Table S1 primers.xlsx

### Sheet: Sheet1
Table S1. Oligonucleotide sequences used in the study
Gene	Primer name	Sequence (5'--> 3')
RcFAH12	RcFAH12_Fw	CATTCTCCTATGTTGCCTATGATG
	RcFAH12_Rv	AGACCAGTGAGAATGCAGCCT
RcFAD2	RcFAD2_Fw	GGAACGGGATGAAGTGTTTG
	RcFAD2_Rv	TTGAATGCTAGGTACAGAGG
RcUBQ	RcUBQ_Fw	CGCAAATACAACCAAGACAAGA
	RcUBQ_Rv	CCAGCAAGCACTCTCCATCA
RcDGAT2	RcDGAT2_Fw	GCGAGAAGAGGGTTTGTCCGA
	RcDGAT2_Rv	CGCCATCAGGTTTCCACCAC
