## Supplementary material for "Agroforestry reshapes soil bacterial communities to enhance *Ricinus communis* oil quality and bioactivity over monocropping: comparative metagenomics and culture-dependent insights": Table S2.xlsx

### Sheet: Sheet1
Table S1 Comparative genome assembly statistics of the sequenced strains.
Microbial Isolate	No.of contigs	total length	coverage	Circular	MULTIPLICITY	Largest contig	N50	N90	auN	L50	L90	GC (%)	No of CDS
EBAF03	4	5658107	185	yes	1	5034636	5034636	357063	4508895	1	2	54.53	6507
EBAF05	7	5619911	190	yes	1	5034563	5034563	252365	4527444	1	2	54.5	6489
EBAF08	3	5749724	105	yes	1	5261030	5261030	5261030	4841020	1	1	54.58	6603
RCAF01	4	3901231	41	yes	1	3849125	3849125	3849125	3798084	1	1	41.66	4451
16S rRNA gene based Phylogentic analysis of microbial isolates EBAF03, EBAF05,EBAF08, and RCAF01
Microbial Isolate	16S rRNA gene match in NCBI database	Identity (%)	e value		Intersample similarity	% Identity
EBAFO3	Enterobacter cloacae	1530/1539(99.41%)	0		EBAF03 vs EBAF05	1533/1536(99%)
EBAFO5	Enterobacter cloacae strain ATCC 13047	1532/1539(99.54%)	0		EBAF03 vs EBAF08	1534/1536(99%)
EBAFO8	Enterobacter cloacae strain ATCC 13047	1532/1539(99.54%)	0		EBAF05 vs EBAF08	1535/1536(99%)
RCAF01	Bacillus safensis strain NBRC 100820	1472/1474(99.86%)	0
Genome Based Phylogenoetic insights of microbial isolates EBAF03, EBAF05,EBAF08, and RCAF01
Microbial Isolate	Domain	Phylum	Class	Order	Family	Genus	Species	Closest Reference	CLOSEST GENOME ANI (%)	CLOSEST GENOME AF
EBAF03	Bacteria	Pseudomonadota	Gammaproteobacteria	Enterobacterales	Enterobacteriaceae	Enterobacter	Enterobacter cloacae	GCF_000025565.1	98.43	0.804
EBAF05	Bacteria	Pseudomonadota	Gammaproteobacteria	Enterobacterales	Enterobacteriaceae	Enterobacter	Enterobacter cloacae	GCF_000025565.1	98.47	0.803
EBAF08	Bacteria	Pseudomonadota	Gammaproteobacteria	Enterobacterales	Enterobacteriaceae	Enterobacter	Enterobacter dissolvens	GCF_024599795.1	98.81	0.942
RCAF01	Bacteria	Bacillota	Bacilli	Bacillales	Bacillaceae	Bacillus	Bacillus safensis	GCF_000691165.1	97.28	0.917
Average nuclotide identity (ANI) of genome sequences of EBAF03, EBAF05,EBAF08, and RCAF01
Microbial Isolate	Closest Match Species	Accession details of matched genome	ANI (%)
EBAF03	Enterobacter cloacae	GCF_000025565_1	98.438
	Enterobacter cloacae complex sp. R_G8	GCF_024599795_1	95.3818
	Enterobacter sichuanensis	GCF_002939185_1	89.1919
	Enterobacter cloacae	GCF_001022965_1	89.1582
	Enterobacter asburiae	GCF_001521715_1	89.085
	Enterobacter roggenkampii	GCF_001729805_1	89.052
	Enterobacter asburiae	GCF_007035645_1	89.0372
	Enterobacter chinensis	GCF_034008295_1	89.0204
	Enterobacter asburiae	GCF_024599655_1	88.9793
	Enterobacter chuandaensis	GCF_003594915_1	88.7947
	Enterobacter bugandensis	GCF_900324475_1	88.7831
EBAF05	Enterobacter cloacae	GCF_000025565_1	98.439
	Enterobacter cloacae complex sp. R_G8	GCF_024599795_1	95.4632
	Enterobacter sichuanensis	GCF_002939185_1	89.2337
	Enterobacter cloacae	GCF_001022965_1	89.1324
	Enterobacter asburiae	GCF_001521715_1	89.0368
	Enterobacter asburiae	GCF_007035645_1	89.0281
	Enterobacter chinensis	GCF_034008295_1	89.028
	Enterobacter asburiae	GCF_024599655_1	89.0032
	Enterobacter roggenkampii	GCF_001729805_1	88.9772
	Enterobacter bugandensis	GCF_900324475_1	88.732
	Enterobacter bugandensis	GCF_003594915_1	88.7262
EBAF08	Enterobacter cloacae complex sp. R_G8	GCF_024599795_1	98.7531
	Enterobacter cloacae	GCF_000025565_1	95.261
	Enterobacter sichuanensis	GCF_002939185_1	89.338
	Enterobacter cloacae	GCF_001022965_1	89.2908
	Enterobacter chinensis	GCF_034008295_1	89.2279
	Enterobacter asburiae	GCF_001521715_1	89.1408
	Enterobacter roggenkampii	GCF_001729805_1	89.1313
	Enterobacter asburiae	GCF_007035645_1	89.0634
	Enterobacter sp. MGH 24	GCF_000493015_1	89.0621
	Enterobacter asburiae	GCF_024599655_1	89.0328
	Enterobacter sp. JBIWA008	GCF_019968765_1	88.9747
	Enterobacter dykesii	GCF_008364625_2	88.8944
RCAF01	Bacillus safensis FO-36b	GCF_000691165_1	97.0369
	Bacillus zhangzhouensis	GCA_025809375_1	94.8589
	Bacillus australimaris	GCF_001307105_1	93.1753
	Bacillus safensis	GCA_030159235_1	93.1061
	Bacillus pumilus	GCF_038738535_1	92.2193
	Bacillus pumilus	GCF_900186955_1	91.5635
	Bacillus pumilus	GCF_003431975_1	90.971
	Bacillus pumilus	GCF_024498355_1	90.9317
	Bacillus crepusculi	GCF_014764715_1	90.9193
	Bacillus pumilus	GCF_009937765_1	90.8
	Bacillus zhangzhouensis	GCF_000715205_1	90.6938
	Bacillus pumilus	GCF_002744245_1	89.5269
