## Supplementary material for "Agroforestry reshapes soil bacterial communities to enhance *Ricinus communis* oil quality and bioactivity over monocropping: comparative metagenomics and culture-dependent insights": Table S3 EBAF05 Functional Insights.xlsx

### Sheet: EBOF5
Table S3 Plant growth promotion and oil biosynthesis genes in Enterobacter cloacae EBAF05 genome.
Gene ID	Contig	Start (bp)	Strand	Length	Function
Genes for nutrient assimilation
Nitrogen
ebof5.CDS.921	contig_5	493411	-	627	Aspartate--ammonia ligase (EC 6.3.1.1)
ebof5.CDS.922	contig_5	493776	-	366	Aspartate--ammonia ligase (EC 6.3.1.1)
ebof5.CDS.2666	contig_5	2021506	-	1665	Asparagine synthetase [glutamine-hydrolyzing] (EC 6.3.5.4)
ebof5.CDS.3323	contig_5	2603827	-	1344	NADP-specific glutamate dehydrogenase (EC 1.4.1.4)
ebof5.CDS.889	contig_5	458866	+	1410	Glutamine synthetase type I (EC 6.3.1.2)
ebof5.CDS.3614	contig_5	2848866	-	747	Glutamate synthase [NADPH] large chain (EC 1.4.1.13)
ebof5.CDS.5999	contig_5	4972207	+	4551	Glutamate synthase [NADPH] large chain (EC 1.4.1.13)
ebof5.CDS.3614	contig_5	2848866	-	747	Glutamate synthase [NADPH] large chain (EC 1.4.1.13)
ebof5.CDS.5003	contig_5	4105200	-	270	Glutamate synthase [NADPH] small chain (EC 1.4.1.13)
ebof5.CDS.4224	contig_5	3400373	-	2484	Assimilatory nitrate reductase large subunit (EC 1.7.99.4)
ebof5.CDS.5736	contig_5	4762595	+	270	Urease gamma subunit (EC 3.5.1.5)
ebof5.CDS.5737	contig_5	4762875	+	315	Urease beta subunit (EC 3.5.1.5)
ebof5.CDS.5738	contig_5	4763182	+	1704	Urease alpha subunit (EC 3.5.1.5)
ebof5.CDS.5735	contig_5	4761725	+	828	Urease accessory protein UreD
ebof5.CDS.5739	contig_5	4764895	+	465	Urease accessory protein UreE
ebof5.CDS.5741	contig_5	4765908	+	675	Urease accessory protein UreF
ebof5.CDS.5742	contig_5	4766592	+	618	Urease accessory protein UreG
Phosphorus
ebof5.CDS.633	contig_5	204161	+	576	Low-affinity inorganic phosphate transporter
ebof5.CDS.634	contig_5	204820	+	840	Low-affinity inorganic phosphate transporter
ebof5.CDS.1379	contig_5	902934	-	453	Alpha-D-ribose 1-methylphosphonate 5-triphosphate synthase subunit PhnG (EC 2.7.8.37)
ebof5.CDS.1378	contig_5	902485	-	585	Alpha-D-ribose 1-methylphosphonate 5-triphosphate synthase subunit PhnH (EC 2.7.8.37)
ebof5.CDS.1377	contig_5	901901	-	1065	Alpha-D-ribose 1-methylphosphonate 5-triphosphate synthase subunit PhnI (EC 2.7.8.37)
ebof5.CDS.1374	contig_5	899161	-	681	Alpha-D-ribose 1-methylphosphonate 5-triphosphate synthase subunit PhnL (EC 2.7.8.37)
ebof5.CDS.1372	contig_5	897348	-	549	Ribose 1,5-bisphosphate phosphokinase PhnN (EC 2.7.4.23)
ebof5.CDS.1381	contig_5	904460	-	780	Phosphonate ABC transporter permease protein PhnE (TC 3.A.1.9.1)
ebof5.CDS.2134	contig_5	1589653	-	864	Glycerophosphoryl diester phosphodiesterase (EC 3.1.4.46)
ebof5.CDS.553	contig_5	144784	-	1071	Glycerol-3-phosphate ABC transporter, ATP-binding protein UgpC (TC 3.A.1.1.3)
ebof5.CDS.554	contig_5	145630	-	798	Glycerol-3-phosphate ABC transporter, permease protein UgpE (TC 3.A.1.1.3)
ebof5.CDS.555	contig_5	146513	-	819	Glycerol-3-phosphate ABC transporter, permease protein UgpA (TC 3.A.1.1.3)
ebof5.CDS.556	contig_5	147932	-	1317	Glycerol-3-phosphate ABC transporter, substrate-binding protein UgpB
ebof5.CDS.4831	contig_5	3946937	-	144	Glycerol-3-phosphate transporter
ebof5.CDS.4832	contig_5	3947212	-	324	Glycerol-3-phosphate transporter
ebof5.CDS.4833	contig_5	3948144	-	921	Glycerol-3-phosphate transporter
ebof5.CDS.3961	contig_5	3167922	+	819	Polyphosphate kinase 2 (EC 2.7.4.1)
ebof5.CDS.5041	contig_5	4137091	+	2061	Polyphosphate kinase (EC 2.7.4.1)
ebof5.CDS.5042	contig_5	4139155	+	1539	Exopolyphosphatase (EC 3.6.1.11)
Sulfur
ebof5.CDS.5389	contig_5	4455763	-	1425	Sulfate adenylyltransferase subunit 1 (EC 2.7.7.4)
ebof5.CDS.5390	contig_5	4456681	-	909	Sulfate adenylyltransferase subunit 2 (EC 2.7.7.4)
ebof5.CDS.5395	contig_5	4461850	-	1713	Sulfite reductase [NADPH] hemoprotein beta-component (EC 1.8.1.2)
ebof5.CDS.5396	contig_5	4463655	-	1806	Sulfite reductase [NADPH] flavoprotein alpha-component (EC 1.8.1.2)
ebof5.CDS.1140	contig_5	684325	+	600	Serine acetyltransferase (EC 2.3.1.30)
ebof5.CDS.1141	contig_5	684924	+	222	Serine acetyltransferase (EC 2.3.1.30)
ebof5.CDS.4979	contig_5	4082895	+	972	Cysteine synthase (EC 2.5.1.47)
ebof5.CDS.4985	contig_5	4088558	-	912	Cysteine synthase B (EC 2.5.1.47)
Genes for plant colonization
Flagellar motility
ebof5.CDS.4419	contig_5	3575557	-	2079	Flagellar biosynthesis protein FlhA
ebof5.CDS.4420	contig_5	3575675	-	126	Flagellar biosynthesis protein FlhB
ebof5.CDS.4421	contig_5	3576697	-	1047	Flagellar biosynthesis protein FlhB
ebof5.CDS.4502	contig_5	3645695	+	1371	Flagellum-specific ATP synthase FliI
ebof5.CDS.4514	contig_5	3652157	+	786	Flagellar biosynthesis protein FliR
ebof5.CDS.3205	contig_5	2497802	+	480	Flagellar basal-body rod modification protein FlgD
ebof5.CDS.3206	contig_5	2498251	+	261	Flagellar basal-body rod modification protein FlgD
ebof5.CDS.3210	contig_5	2501374	+	699	Flagellar L-ring protein FlgH
ebof5.CDS.4442	contig_5	3594511	-	888	Flagellar motor rotation protein MotA
ebof5.CDS.4440	contig_5	3593110	-	414	Flagellar motor rotation protein MotB
ebof5.CDS.4441	contig_5	3593627	-	516	Flagellar motor rotation protein MotB
ebof5.CDS.4507	contig_5	3649343	+	423	Flagellar motor switch protein FliM
ebof5.CDS.4508	contig_5	3649720	+	627	Flagellar motor switch protein FliM
ebof5.CDS.4509	contig_5	3650343	+	126	Flagellar motor switch protein FliN
ebof5.CDS.4510	contig_5	3650513	+	243	Flagellar motor switch protein FliN
Flagellum biosynthesis
ebof5.CDS.3210	contig_5	2501374	+	699	Flagellar L-ring protein FlgH
ebof5.CDS.4499	contig_5	3642322	+	1680	Flagellar M-ring protein FliF
ebof5.CDS.3211	contig_5	2502085	+	1098	Flagellar P-ring protein FlgI
ebof5.CDS.4501	contig_5	3644985	+	711	Flagellar assembly protein FliH
ebof5.CDS.3202	contig_5	2496808	-	657	Flagellar basal-body P-ring formation protein FlgA
ebof5.CDS.3205	contig_5	2497802	+	480	Flagellar basal-body rod modification protein FlgD
ebof5.CDS.3206	contig_5	2498251	+	261	Flagellar basal-body rod modification protein FlgD
ebof5.CDS.3203	contig_5	2496966	+	420	Flagellar basal-body rod protein FlgB
ebof5.CDS.3204	contig_5	2497386	+	405	Flagellar basal-body rod protein FlgC
ebof5.CDS.3208	contig_5	2499767	+	756	Flagellar basal-body rod protein FlgF
ebof5.CDS.3209	contig_5	2500534	+	783	Flagellar basal-body rod protein FlgG
ebof5.CDS.3200	contig_5	2495760	-	426	Flagellar biosynthesis protein FlgN
ebof5.CDS.4419	contig_5	3575557	-	2079	Flagellar biosynthesis protein FlhA
ebof5.CDS.4420	contig_5	3575675	-	126	Flagellar biosynthesis protein FlhB
ebof5.CDS.4421	contig_5	3576697	-	1047	Flagellar biosynthesis protein FlhB
ebof5.CDS.4511	contig_5	3650758	+	375	Flagellar biosynthesis protein FliO
ebof5.CDS.4512	contig_5	3651132	+	738	Flagellar biosynthesis protein FliP
ebof5.CDS.4513	contig_5	3651880	+	270	Flagellar biosynthesis protein FliQ
ebof5.CDS.4514	contig_5	3652157	+	786	Flagellar biosynthesis protein FliR
ebof5.CDS.4494	contig_5	3638872	+	411	Flagellar biosynthesis protein FliS
ebof5.CDS.4495	contig_5	3639282	+	375	Flagellar biosynthesis protein FliT
ebof5.CDS.3207	contig_5	2498538	+	1209	Flagellar hook protein FlgE
ebof5.CDS.3213	contig_5	2504211	+	927	Flagellar hook-associated protein FlgK
ebof5.CDS.3214	contig_5	2505134	+	714	Flagellar hook-associated protein FlgK
ebof5.CDS.3215	contig_5	2505862	+	954	Flagellar hook-associated protein FlgL
ebof5.CDS.4498	contig_5	3642093	-	315	Flagellar hook-basal body complex protein FliE
ebof5.CDS.4504	contig_5	3647527	+	930	Flagellar hook-length control protein FliK
ebof5.CDS.4505	contig_5	3648441	+	321	Flagellar hook-length control protein FliK
ebof5.CDS.4502	contig_5	3645695	+	1371	Flagellum-specific ATP synthase FliI
Biofilm formation
ebof5.CDS.664	contig_5	240136	-	1752	Cellulose synthase catalytic subunit [UDP-forming] (EC 2.4.1.12)
ebof5.CDS.665	contig_5	241001	-	915	Cellulose synthase catalytic subunit [UDP-forming] (EC 2.4.1.12)
ebof5.CDS.663	contig_5	238351	-	2400	Cyclic di-GMP-binding protein BcsB
ebof5.CDS.3190	contig_5	2487547	-	255	Biofilm regulator BssS
ebof5.CDS.5311	contig_5	4387395	-	516	S-ribosylhomocysteine lyase (EC 4.4.1.21
ebof5.CDS.5379	contig_5	4447954	-	993	RNA polymerase sigma factor RpoS
Chemotaxis
ebof5.CDS.5826	contig_5	4830756	-	1521	Aerotaxis sensor receptor protein
ebof5.CDS.4857	contig_5	3968547	+	1005	Chemotaxis protein CheV (EC 2.7.3.-)
ebof5.CDS.4425	contig_5	3579816	-	867	Chemotaxis protein methyltransferase CheR (EC 2.1.1.80)
ebof5.CDS.4422	contig_5	3577487	-	645	Chemotaxis response - phosphatase CheZ
ebof5.CDS.1555	contig_5	1055260	+	726	Methyl-accepting chemotaxis protein I (serine chemoreceptor protein)
ebof5.CDS.1724	contig_5	1216073	+	1665	Methyl-accepting chemotaxis protein I (serine chemoreceptor protein)
ebof5.CDS.4428	contig_5	3582230	-	750	Methyl-accepting chemotaxis protein II (aspartate chemoreceptor protein)
ebof5.CDS.4429	contig_5	3583149	-	960	Methyl-accepting chemotaxis protein II (aspartate chemoreceptor protein)
ebof5.CDS.3779	contig_5	3008287	+	1692	Methyl-accepting chemotaxis protein III (ribose and galactose chemoreceptor protein)
ebof5.CDS.4426	contig_5	3581077	-	1242	Methyl-accepting chemotaxis protein IV (dipeptide chemoreceptor protein)
ebof5.CDS.4427	contig_5	3581436	-	351	Methyl-accepting chemotaxis protein IV (dipeptide chemoreceptor protein)
ebof5.CDS.4437	contig_5	3590533	-	399	Positive regulator of CheA protein activity (CheW)
ebof5.CDS.1670	contig_5	1166374	+	5580	Signal transduction histidine kinase CheA (EC 2.7.3.-)
Genes for oil biosynthesis
ebof5.CDS.2042	contig_5	1487145	+	960	Acetyl-coenzyme A carboxyl transferase alpha chain (EC 6.4.1.2)
ebof5.CDS.4915	contig_5	4017480	-	393	Acetyl-coenzyme A carboxyl transferase beta chain (EC 6.4.1.2)
ebof5.CDS.4916	contig_5	4017994	-	558	Acetyl-coenzyme A carboxyl transferase beta chain (EC 6.4.1.2)
ebof5.CDS.6041	contig_5	5014956	+	465	Biotin carboxyl carrier protein of acetyl-CoA carboxylase
ebof5.CDS.6042	contig_5	5015431	+	1512	Biotin carboxylase of acetyl-CoA carboxylase (EC 6.3.4.14)
ebof5.CDS.592	contig_5	174100	+	258	Acyl carrier protein
ebof5.CDS.593	contig_5	174370	+	252	Acyl carrier protein
ebof5.CDS.2037	contig_5	1480623	+	456	3-hydroxyacyl-[acyl-carrier-protein] dehydratase, FabZ form (EC 4.2.1.59)
ebof5.CDS.2083	contig_5	1546167	+	369	Holo-[acyl-carrier-protein] synthase (EC 2.7.8.7)
ebof5.CDS.2086	contig_5	1547885	+	282	Acyl carrier protein
ebof5.CDS.609	contig_5	183610	+	315	3-hydroxydecanoyl-[ACP] dehydratase (EC 4.2.1.59)
ebof5.CDS.610	contig_5	183885	+	198	3-hydroxydecanoyl-[ACP] dehydratase (EC 4.2.1.59)
ebof5.CDS.2088	contig_5	1549387	+	882	3-oxoacyl-[acyl-carrier-protein] synthase, KASII (EC 2.3.1.179)
ebof5.CDS.2089	contig_5	1550268	+	1740	3-oxoacyl-[acyl-carrier-protein] synthase, KASII (EC 2.3.1.179)
ebof5.CDS.2090	contig_5	1552012	+	1218	3-oxoacyl-[acyl-carrier-protein] synthase, KASII (EC 2.3.1.179)
ebof5.CDS.3225	contig_5	2516469	+	954	3-oxoacyl-[acyl-carrier-protein] synthase, KASIII (EC 2.3.1.180)
ebof5.CDS.3229	contig_5	2519770	+	1068	3-oxoacyl-[acyl-carrier-protein] synthase, KASII (EC 2.3.1.179)
ebof5.CDS.4924	contig_5	4025536	-	1218	3-oxoacyl-[acyl-carrier-protein] synthase, KASI (EC 2.3.1.41)
ebof5.CDS.446	contig_5	46078	-	897	Malonyl CoA-acyl carrier protein transacylase (EC 2.3.1.39)
ebof5.CDS.2099	contig_5	1559050	+	933	Malonyl CoA-acyl carrier protein transacylase (EC 2.3.1.39)
ebof5.CDS.3226	contig_5	2517438	+	930	Malonyl CoA-acyl carrier protein transacylase (EC 2.3.1.39)
ebof5.CDS.4138	contig_5	3321991	+	789	Enoyl-[acyl-carrier-protein] reductase [NADH] (EC 1.3.1.9)
ebof5.CDS.2037	contig_5	1480623	+	456	3-hydroxyacyl-[acyl-carrier-protein] dehydratase, FabZ form (EC 4.2.1.59)
ebof5.CDS.1310	contig_5	845245	-	2421	Glycerol-3-phosphate acyltransferase (EC 2.3.1.15)
ebof5.CDS.591	contig_5	173304	+	816	FIG018329: 1-acyl-sn-glycerol-3-phosphate acyltransferase
ebof5.CDS.5734	contig_5	4760962	+	615	Acyl-ACP:glycerol-3-phosphate O-acyltransferase (EC 2.3.1.n5)
ebof5.CDS.3224	contig_5	2515458	+	1005	Phosphate:acyl-ACP acyltransferase PlsX (EC 2.3.1.n2)
ebof5.CDS.2358	contig_5	1753469	-	861	Acyl-CoA thioesterase II (EC 3.1.2.-)
ebof5.CDS.4333	contig_5	3501613	-	1719	Long-chain-fatty-acid--CoA ligase (EC 6.2.1.3)
Genes for auxin biosynthesis
ebof5.CDS.4174	contig_5	3350523	+	1596	Anthranilate synthase, amidotransferase component (EC 4.1.3.27); Anthranilate phosphoribosyltransferase (EC 2.4.2.18)
ebof5.CDS.4175	contig_5	3352122	+	1359	Indole-3-glycerol phosphate synthase (EC 4.1.1.48); Phosphoribosylanthranilate isomerase (EC 5.3.1.24)
ebof5.CDS.4177	contig_5	3354684	+	810	Tryptophan synthase alpha chain (EC 4.2.1.20)
ebof5.CDS.4176	contig_5	3353491	+	1194	Tryptophan synthase beta chain (EC 4.2.1.20)
ebof5.CDS.3674	contig_5	2902987	-	2277	Monoamine oxidase (1.4.3.4)
Genes for siderophore biosynthesis
ebof5.CDS.2585	contig_5	1949168	+	1176	Isochorismate synthase (EC 5.4.4.2); Isochorismate synthase (EC 5.4.4.2) [enterobactin] siderophore; Isochorismate synthase (EC 5.4.4.2) of siderophore biosynthesis
ebof5.CDS.2588	contig_5	1951973	+	855	Isochorismatase (EC 3.3.2.1) [enterobactin] siderophore; Apo-aryl carrier domain of EntB; Isochorismatase (EC 3.3.2.1) of siderophore biosynthesis
ebof5.CDS.2589	contig_5	1952827	+	753	2,3-dihydro-2,3-dihydroxybenzoate dehydrogenase (EC 1.3.1.28) [enterobactin] siderophore; 2,3-dihydro-2,3-dihydroxybenzoate dehydrogenase (EC 1.3.1.28) of siderophore biosynthesis
ebof5.CDS.2586	contig_5	1950353	+	1017	2,3-dihydroxybenzoate-AMP ligase (EC 2.7.7.58) [enterobactin] siderophore; 2,3-dihydroxybenzoate-AMP ligase (EC 2.7.7.58) of siderophore biosynthesis
ebof5.CDS.2587	contig_5	1951351	+	612	2,3-dihydroxybenzoate-AMP ligase (EC 2.7.7.58) [enterobactin] siderophore; 2,3-dihydroxybenzoate-AMP ligase (EC 2.7.7.58) of siderophore biosynthesis
ebof5.CDS.2572	contig_5	1935995	-	648	4'-phosphopantetheinyl transferase (EC 2.7.8.-) [enterobactin] siderophore
ebof5.CDS.2577	contig_5	1939883	+	3756	Enterobactin synthetase component F, serine activating enzyme (EC 2.7.7.-)
ebof5.CDS.2590	contig_5	1953579	+	414	Proofreading thioesterase in enterobactin biosynthesis EntH
ebof5.CDS.2583	contig_5	1946726	+	1248	Enterobactin exporter EntS
ebof5.CDS.2575	contig_5	1938335	+	1329	Enterobactin esterase
ebof5.CDS.2584	contig_5	1948979	-	960	Ferric enterobactin-binding periplasmic protein FepB (TC 3.A.1.14.2)
ebof5.CDS.2579	contig_5	1944625	-	801	Ferric enterobactin transport ATP-binding protein FepC (TC 3.A.1.14.2)
ebof5.CDS.2582	contig_5	1946617	-	1008	Ferric enterobactin transport system permease protein FepD (TC 3.A.1.14.2)
ebof5.CDS.2580	contig_5	1945020	-	399	Ferric enterobactin transport system permease protein FepG (TC 3.A.1.14.2)
ebof5.CDS.2581	contig_5	1945613	-	597	Ferric enterobactin transport system permease protein FepG (TC 3.A.1.14.2)
ebof5.CDS.5477	contig_5	4541891	-	1125	Ferric enterobactin uptake protein FepE
ebof5.CDS.2573	contig_5	1937894	-	1818	TonB-dependent receptor; Outer membrane receptor for ferric enterobactin and colicins B, D
ebof5.CDS.4556	contig_5	3689018	+	636	Aerobactin siderophore receptor IutA; TonB-dependent siderophore receptor
ebof5.CDS.4557	contig_5	3689650	+	1557	Aerobactin siderophore receptor IutA; TonB-dependent siderophore receptor
ebof5.CDS.2001	contig_5	1449587	+	798	Ferric hydroxamate ABC transporter (TC 3.A.1.14.3), ATP-binding protein FhuC
ebof5.CDS.2002	contig_5	1450384	+	966	Ferric hydroxamate ABC transporter (TC 3.A.1.14.3), periplasmic substrate binding protein FhuD
ebof5.CDS.2004	contig_5	1451698	+	1554	Ferric hydroxamate ABC transporter (TC 3.A.1.14.3), permease component FhuB
ebof5.CDS.1999	contig_5	1447327	+	1791	Ferric hydroxamate outer membrane receptor FhuA
ebof5.CDS.4555	contig_5	3687666	+	1326	L-lysine 6-monooxygenase [NADPH] (EC 1.14.13.59), aerobactin biosynthesis protein IucD; Siderophore biosynthesis protein, monooxygenase
ebof5.CDS.4552	contig_5	3684984	+	948	N6-hydroxylysine O-acetyltransferase (EC 2.3.1.102), aerobactin biosynthesis protein IucB; Siderophore synthetase small component, acetyltransferase
