## Supplementary material for "Agroforestry reshapes soil bacterial communities to enhance *Ricinus communis* oil quality and bioactivity over monocropping: comparative metagenomics and culture-dependent insights": Table S4 EBAF08 Functional Insights.xlsx

### Sheet: Sheet1
Table S4 Plant growth promotion and oil biosynthesis genes in Enterobacter cloacae EBAF08 genome.
Gene ID	Contig	Start (bp)	Strand	Length	Function
Genes for nutrient assimilation
Nitrogen
barcode21.CDS.1236	contig_2	672043	-	1410	Glutamine synthetase type I (EC 6.3.1.2)
barcode21.CDS.682	contig_2	154561	+	1140	Glutamate synthase [NADPH] large chain (EC 1.4.1.13)
barcode21.CDS.683	contig_2	155672	+	3090
barcode21.CDS.684	contig_2	158758	+	354
barcode21.CDS.685	contig_2	159121	+	1419
barcode21.CDS.3578	contig_2	2781410	-	1344	NADP-specific glutamate dehydrogenase (EC 1.4.1.4)
barcode21.CDS.2667	contig_2	1975704	+	339	Nitrogen regulatory protein P-II, GlnK
barcode21.CDS.5664	contig_2	4600515	-	339	Nitrogen regulatory protein P-II
barcode21.CDS.2944	contig_2	2228388	-	1665	Asparagine synthetase [glutamine-hydrolyzing] (EC 6.3.5.4)
barcode21.CDS.5588	contig_2	4537314	-	1578	GMP synthase [glutamine-hydrolyzing],
barcode21.CDS.1644	contig_2	1052717	-	327	Nitrite reductase [NAD(P)H] small subunit (EC 1.7.1.4)
barcode21.CDS.1645	contig_2	1054693	-	1980	Nitrite reductase [NAD(P)H] large subunit (EC 1.7.1.4)
barcode21.CDS.1646	contig_2	1055258	-	588
barcode21.CDS.4611	contig_2	3679778	-	3990
barcode21.CDS.4351	contig_2	3438443	+	1386	Nitrate/nitrite transporter NarU
barcode21.CDS.4604	contig_2	3667909	-	285	Nitrate/nitrite transporter NarK
barcode21.CDS.4605	contig_2	3669020	-	1134	Nitrate/nitrite transporter NarK
barcode21.CDS.4606	contig_2	3669330	+	1797	Nitrate/nitrite sensor protein NarX
barcode21.CDS.5527	contig_2	4479364	+	1689	Nitrate/nitrite sensor protein NarQ
Phosphorous
barcode21.CDS.1189	contig_2	621598	-	1041	Phosphate ABC transporter, substrate-binding protein PstS (TC 3.A.1.7.1)
barcode21.CDS.1187	contig_2	619470	-	891	Phosphate ABC transporter, permease protein PstA (TC 3.A.1.7.1)
barcode21.CDS.1188	contig_2	620429	-	960	Phosphate ABC transporter, permease protein PstC (TC 3.A.1.7.1)
barcode21.CDS.1186	contig_2	618532	-	774	Phosphate ABC transporter, ATP-binding protein PstB (TC 3.A.1.7.1)
barcode21.CDS.2583	contig_2	1904344	+	1416	Alkaline phosphatase (EC 3.1.3.1)
barcode21.CDS.4499	contig_2	3577254	-	768	Alkaline phosphatase (EC 3.1.3.1)
barcode21.CDS.1491	contig_2	923491	-	1500	Low-affinity inorganic phosphate transporter
barcode21.CDS.2584	contig_2	1905831	+	321	Phosphate starvation-inducible protein PsiF
barcode21.CDS.2599	contig_2	1917532	+	690	Phosphate regulon transcriptional regulatory protein PhoB (SphR)
barcode21.CDS.1185	contig_2	617744	-	726	Phosphate transport system regulatory protein PhoU
barcode21.CDS.752	contig_2	231230	+	789	Phosphonate ABC transporter ATP-binding protein PhnC (TC 3.A.1.9.1)
barcode21.CDS.754	contig_2	233110	+	780	Phosphonate ABC transporter permease protein PhnE (TC 3.A.1.9.1)
barcode21.CDS.755	contig_2	233910	+	726	Transcriptional regulator PhnF
barcode21.CDS.756	contig_2	234636	+	453	Alpha-D-ribose 1-methylphosphonate 5-triphosphate synthase subunit PhnG (EC 2.7.8.37)
barcode21.CDS.756	contig_2	234636	+	453	Alpha-D-ribose 1-methylphosphonate 5-triphosphate synthase subunit PhnG (EC 2.7.8.37)
barcode21.CDS.757	contig_2	235085	+	333	Alpha-D-ribose 1-methylphosphonate 5-triphosphate synthase subunit PhnH (EC 2.7.8.37)
barcode21.CDS.758	contig_2	235392	+	279	Alpha-D-ribose 1-methylphosphonate 5-triphosphate synthase subunit PhnH (EC 2.7.8.37)
barcode21.CDS.759	contig_2	235670	+	1065	Alpha-D-ribose 1-methylphosphonate 5-triphosphate synthase subunit PhnI (EC 2.7.8.37)
barcode21.CDS.761	contig_2	237569	+	756	Phosphonates utilization ATP-binding protein PhnK
barcode21.CDS.762	contig_2	238410	+	681	Alpha-D-ribose 1-methylphosphonate 5-triphosphate synthase subunit PhnL (EC 2.7.8.37)
barcode21.CDS.764	contig_2	240223	+	549	Ribose 1,5-bisphosphate phosphokinase PhnN (EC 2.7.4.23)
barcode21.CDS.5562	contig_2	4510175	+	1623	Polyphosphate kinase (EC 2.7.4.1)
barcode21.CDS.5563	contig_2	4511801	+	1539	Exopolyphosphatase (EC 3.6.1.11)
Sulfur
barcode21.CDS.5506	contig_2	4462491	-	1206	Sulfate and thiosulfate import ATP-binding protein CysA (EC 3.6.3.25)
barcode21.CDS.5507	contig_2	4463278	-	798	Sulfate transport system permease protein CysW
barcode21.CDS.5498	contig_2	4454693	+	762	Sulfate transporter, CysZ-type
barcode21.CDS.5967	contig_2	4860267	-	1713	Sulfite reductase [NADPH] hemoprotein beta-component (EC 1.8.1.2)
barcode21.CDS.5968	contig_2	4862073	-	1779	Sulfite reductase [NADPH] flavoprotein alpha-component (EC 1.8.1.2)
barcode21.CDS.4546	contig_2	3614706	-	975	Cys regulon transcriptional activator CysB
barcode21.CDS.5961	contig_2	4854178	-	1425	Sulfate adenylyltransferase subunit 1 (EC 2.7.7.4)
barcode21.CDS.5962	contig_2	4855096	-	909	Sulfate adenylyltransferase subunit 2 (EC 2.7.7.4)
barcode21.CDS.984	contig_2	441316	-	222	Serine acetyltransferase (EC 2.3.1.30)
barcode21.CDS.985	contig_2	441915	-	600	Serine acetyltransferase (EC 2.3.1.30)
barcode21.CDS.5499	contig_2	4455617	+	972	Cysteine synthase (EC 2.5.1.47)
barcode21.CDS.5505	contig_2	4461280	-	912	Cysteine synthase B (EC 2.5.1.47)
Genes for plant colonization
Flagellar motility
barcode21.CDS.4828	contig_2	3864996	-	2079	Flagellar biosynthesis protein FlhA
barcode21.CDS.5008	contig_2	4014300	+	1878	Flagellar biosynthesis protein FlhA
barcode21.CDS.5009	contig_2	4016143	+	255	Flagellar biosynthesis protein FlhA
barcode21.CDS.4829	contig_2	3865114	-	126	Flagellar biosynthesis protein FlhB
barcode21.CDS.4830	contig_2	3866136	-	1047	Flagellar biosynthesis protein FlhB
barcode21.CDS.5007	contig_2	4013155	+	1146	Flagellar biosynthesis protein FlhB
barcode21.CDS.4913	contig_2	3935554	+	1371	Flagellum-specific ATP synthase FliI
barcode21.CDS.4996	contig_2	4005119	-	252	Flagellum-specific ATP synthase FliI
barcode21.CDS.4997	contig_2	4006231	-	1116	Flagellum-specific ATP synthase FliI
barcode21.CDS.4923	contig_2	3942018	+	786	Flagellar biosynthesis protein FliR
barcode21.CDS.4987	contig_2	3999945	-	780	Flagellar biosynthesis protein FliR
barcode21.CDS.3438	contig_2	2663763	+	420	Flagellar basal-body rod modification protein FlgD
barcode21.CDS.3439	contig_2	2664179	+	294	Flagellar basal-body rod modification protein FlgD
barcode21.CDS.4972	contig_2	3987885	-	708	Flagellar basal-body rod modification protein FlgD
barcode21.CDS.3443	contig_2	2667377	+	699	Flagellar L-ring protein FlgH
barcode21.CDS.4968	contig_2	3984352	-	687	Flagellar L-ring protein FlgH
barcode21.CDS.4849	contig_2	3883456	-	273	Flagellar motor rotation protein MotA
barcode21.CDS.4850	contig_2	3884070	-	603	Flagellar motor rotation protein MotA
barcode21.CDS.4959	contig_2	3975038	-	897	Flagellar motor rotation protein MotA
barcode21.CDS.4848	contig_2	3883187	-	930	Flagellar motor rotation protein MotB
barcode21.CDS.4958	contig_2	3974145	-	906	Flagellar motor rotation protein MotB
barcode21.CDS.4918	contig_2	3939202	+	1005	Flagellar motor switch protein FliM
barcode21.CDS.4992	contig_2	4002706	-	993	Flagellar motor switch protein FliM
barcode21.CDS.4919	contig_2	3940203	+	414	Flagellar motor switch protein FliN
barcode21.CDS.4991	contig_2	4001706	-	384	Flagellar motor switch protein FliN
Flagellum biosynthesis
barcode21.CDS.3443	contig_2	2667377	+	699	Flagellar L-ring protein FlgH
barcode21.CDS.4968	contig_2	3984352	-	687	Flagellar L-ring protein FlgH
barcode21.CDS.4910	contig_2	3932181	+	1680	Flagellar M-ring protein FliF
barcode21.CDS.5000	contig_2	4009583	-	1680	Flagellar M-ring protein FliF
barcode21.CDS.3444	contig_2	2668088	+	1098	Flagellar P-ring protein FlgI
barcode21.CDS.4967	contig_2	3983611	-	1074	Flagellar P-ring protein FlgI
barcode21.CDS.4912	contig_2	3934844	+	711	Flagellar assembly protein FliH
barcode21.CDS.4998	contig_2	4006932	-	705	Flagellar assembly protein FliH
barcode21.CDS.3435	contig_2	2662769	-	660	Flagellar basal-body P-ring formation protein FlgA
barcode21.CDS.4975	contig_2	3988964	+	696	Flagellar basal-body P-ring formation protein FlgA
barcode21.CDS.3438	contig_2	2663763	+	420	Flagellar basal-body rod modification protein FlgD
barcode21.CDS.3439	contig_2	2664179	+	294	Flagellar basal-body rod modification protein FlgD
barcode21.CDS.4972	contig_2	3987885	-	708	Flagellar basal-body rod modification protein FlgD
barcode21.CDS.3436	contig_2	2662927	+	420	Flagellar basal-body rod protein FlgB
barcode21.CDS.4974	contig_2	3988715	-	411	Flagellar basal-body rod protein FlgB
barcode21.CDS.3437	contig_2	2663347	+	405	Flagellar basal-body rod protein FlgC
barcode21.CDS.4973	contig_2	3988298	-	405	Flagellar basal-body rod protein FlgC
barcode21.CDS.3441	contig_2	2665770	+	756	Flagellar basal-body rod protein FlgF
barcode21.CDS.4970	contig_2	3985954	-	738	Flagellar basal-body rod protein FlgF
barcode21.CDS.3442	contig_2	2666537	+	783	Flagellar basal-body rod protein FlgG
barcode21.CDS.4969	contig_2	3985197	-	783	Flagellar basal-body rod protein FlgG
barcode21.CDS.3433	contig_2	2661718	-	426	Flagellar biosynthesis protein FlgN
barcode21.CDS.4977	contig_2	3990043	+	444	Flagellar biosynthesis protein FlgN
barcode21.CDS.4828	contig_2	3864996	-	2079	Flagellar biosynthesis protein FlhA
barcode21.CDS.5008	contig_2	4014300	+	1878	Flagellar biosynthesis protein FlhA
barcode21.CDS.5009	contig_2	4016143	+	255	Flagellar biosynthesis protein FlhA
barcode21.CDS.4829	contig_2	3865114	-	126	Flagellar biosynthesis protein FlhB
barcode21.CDS.4830	contig_2	3866136	-	1047	Flagellar biosynthesis protein FlhB
barcode21.CDS.5007	contig_2	4013155	+	1146	Flagellar biosynthesis protein FlhB
barcode21.CDS.4920	contig_2	3940619	+	375	Flagellar biosynthesis protein FliO
barcode21.CDS.4921	contig_2	3940993	+	738	Flagellar biosynthesis protein FliP
barcode21.CDS.4989	contig_2	4000955	-	732	Flagellar biosynthesis protein FliP
barcode21.CDS.4922	contig_2	3941741	+	270	Flagellar biosynthesis protein FliQ
barcode21.CDS.4988	contig_2	4000214	-	270	Flagellar biosynthesis protein FliQ
barcode21.CDS.4990	contig_2	4001323	-	372	Flagellar biosynthesis protein FliQ
barcode21.CDS.4923	contig_2	3942018	+	786	Flagellar biosynthesis protein FliR
barcode21.CDS.4987	contig_2	3999945	-	780	Flagellar biosynthesis protein FliR
barcode21.CDS.4905	contig_2	3928436	+	411	Flagellar biosynthesis protein FliS
barcode21.CDS.4979	contig_2	3991153	-	189	Flagellar biosynthesis protein FliS
barcode21.CDS.4906	contig_2	3928846	+	375	Flagellar biosynthesis protein FliT
barcode21.CDS.3440	contig_2	2664499	+	1251	Flagellar hook protein FlgE
barcode21.CDS.4971	contig_2	3987151	-	1188	Flagellar hook protein FlgE
barcode21.CDS.3447	contig_2	2670213	+	852	Flagellar hook-associated protein FlgK
barcode21.CDS.3448	contig_2	2671136	+	714	Flagellar hook-associated protein FlgK
barcode21.CDS.4965	contig_2	3981518	-	1638	Flagellar hook-associated protein FlgK
barcode21.CDS.3449	contig_2	2671864	+	954	Flagellar hook-associated protein FlgL
barcode21.CDS.4964	contig_2	3979870	-	912	Flagellar hook-associated protein FlgL
barcode21.CDS.4980	contig_2	3992891	-	1476	Flagellar hook-associated protein FliD
barcode21.CDS.4909	contig_2	3931952	-	315	Flagellar hook-basal body complex protein FliE
barcode21.CDS.5001	contig_2	4009848	+	324	Flagellar hook-basal body complex protein FliE
barcode21.CDS.4915	contig_2	3937386	+	930	Flagellar hook-length control protein FliK
barcode21.CDS.4916	contig_2	3938300	+	321	Flagellar hook-length control protein FliK
barcode21.CDS.4994	contig_2	4004409	-	1062	Flagellar hook-length control protein FliK
barcode21.CDS.4911	contig_2	3933853	+	999	Flagellar motor switch protein FliG
barcode21.CDS.4999	contig_2	4007875	-	957	Flagellar motor switch protein FliG
barcode21.CDS.4918	contig_2	3939202	+	1005	Flagellar motor switch protein FliM
barcode21.CDS.4992	contig_2	4002706	-	993	Flagellar motor switch protein FliM
barcode21.CDS.4919	contig_2	3940203	+	414	Flagellar motor switch protein FliN
barcode21.CDS.4991	contig_2	4001706	-	384	Flagellar motor switch protein FliN
barcode21.CDS.4827	contig_2	3862918	-	393	Flagellar protein FlhE
barcode21.CDS.5010	contig_2	4016394	+	408	Flagellar protein FlhE
barcode21.CDS.4914	contig_2	3936946	+	444	Flagellar protein FliJ
barcode21.CDS.4995	contig_2	4004855	-	450	Flagellar protein FliJ
barcode21.CDS.4851	contig_2	3884771	-	579	Flagellar transcriptional activator FlhC
barcode21.CDS.4960	contig_2	3975695	-	576	Flagellar transcriptional activator FlhC
barcode21.CDS.4852	contig_2	3885124	-	351	Flagellar transcriptional activator FlhD
barcode21.CDS.4961	contig_2	3976048	-	351	Flagellar transcriptional activator FlhD
barcode21.CDS.4913	contig_2	3935554	+	1371	Flagellum-specific ATP synthase FliI
barcode21.CDS.4996	contig_2	4005119	-	252	Flagellum-specific ATP synthase FliI
barcode21.CDS.4997	contig_2	4006231	-	1116	Flagellum-specific ATP synthase FliI
barcode21.CDS.6387	contig_2	5214564	+	1848	RNA polymerase sigma factor RpoD
barcode21.CDS.4893	contig_2	3915684	-	720	RNA polymerase sigma factor for flagellar operon
barcode21.CDS.4962	contig_2	3977144	-	747	RNA polymerase sigma factor for flagellar operon
barcode21.CDS.656	contig_2	132959	+	1434	RNA polymerase sigma-54 factor RpoN
barcode21.CDS.5817	contig_2	4724384	-	531	RNA polymerase sigma-54 factor RpoN
Biofilm formation and quorum sensing
barcode21.CDS.542	contig_2	35508	+	1593	Autoinducer 2 (AI-2) kinase LsrK (EC 2.7.1.-)
barcode21.CDS.541	contig_2	34504	+	969	LsrR, transcriptional repressor of lsr operon
barcode21.CDS.5876	contig_2	4781825	-	516	S-ribosylhomocysteine lyase (EC 4.4.1.21); Autoinducer-2 production protein LuxS
barcode21.CDS.6166	contig_2	5036469	+	1155	S-adenosylmethionine synthetase (EC 2.5.1.6)
barcode21.CDS.4884	contig_2	3909236	-	657	BarA-associated response regulator UvrY (= GacA = SirA)
Chemotaxis
barcode21.CDS.527	contig_2	24476	-	1521	Aerotaxis sensor receptor protein
barcode21.CDS.5320	contig_2	4295512	+	1005	Chemotaxis protein CheV (EC 2.7.3.-)
barcode21.CDS.4834	contig_2	3869255	-	867	Chemotaxis protein methyltransferase CheR (EC 2.1.1.80)
barcode21.CDS.5002	contig_2	4010188	+	636	Chemotaxis protein methyltransferase CheR (EC 2.1.1.80)
barcode21.CDS.5003	contig_2	4010873	+	171	Chemotaxis protein methyltransferase CheR (EC 2.1.1.80)
barcode21.CDS.4831	contig_2	3866926	-	645	Chemotaxis response - phosphatase CheZ
barcode21.CDS.5006	contig_2	4012498	+	639	Chemotaxis response - phosphatase CheZ
barcode21.CDS.4833	contig_2	3868392	-	1050	Chemotaxis response regulator protein-glutamate methylesterase CheB (EC 3.1.1.61)
barcode21.CDS.5004	contig_2	4011040	+	1077	Chemotaxis response regulator protein-glutamate methylesterase CheB (EC 3.1.1.61)
barcode21.CDS.4392	contig_2	3477428	-	153	Dipeptide-binding ABC transporter, periplasmic substrate-binding component (TC 3.A.1.5.2)
barcode21.CDS.2122	contig_2	1466265	+	1665	Methyl-accepting chemotaxis protein I (serine chemoreceptor protein)
barcode21.CDS.4836	contig_2	3872588	-	1668	Methyl-accepting chemotaxis protein II (aspartate chemoreceptor protein)
barcode21.CDS.4133	contig_2	3251158	+	1695	Methyl-accepting chemotaxis protein III (ribose and galactose chemoreceptor protein)
barcode21.CDS.4835	contig_2	3870876	-	1602	Methyl-accepting chemotaxis protein IV (dipeptide chemoreceptor protein)
barcode21.CDS.4846	contig_2	3880197	-	504	Positive regulator of CheA protein activity (CheW)
barcode21.CDS.4956	contig_2	3971328	-	513	Positive regulator of CheA protein activity (CheW)
barcode21.CDS.2068	contig_2	1419762	+	2712	Signal transduction histidine kinase CheA (EC 2.7.3.-)
barcode21.CDS.2069	contig_2	1422446	+	1236	Signal transduction histidine kinase CheA (EC 2.7.3.-)
barcode21.CDS.2070	contig_2	1423662	+	1683	Signal transduction histidine kinase CheA (EC 2.7.3.-)
Genes for oil biosynthesis
barcode21.CDS.2383	contig_2	1716726	+	960	Acetyl-coenzyme A carboxyl transferase alpha chain (EC 6.4.1.2)
barcode21.CDS.5371	contig_2	4343706	-	906	Acetyl-coenzyme A carboxyl transferase beta chain (EC 6.4.1.2)
barcode21.CDS.725	contig_2	197275	+	465	Biotin carboxyl carrier protein of acetyl-CoA carboxylase
barcode21.CDS.726	contig_2	197750	+	1350	Biotin carboxylase of acetyl-CoA carboxylase (EC 6.3.4.14)
barcode21.CDS.248	contig_1	194379	-	3138	Malonyl CoA-acyl carrier protein transacylase (EC 2.3.1.39)
barcode21.CDS.1669	contig_2	1073517	+	897	Malonyl CoA-acyl carrier protein transacylase (EC 2.3.1.39)
barcode21.CDS.1942	contig_2	1294523	+	1899	3-oxoacyl-[acyl-carrier-protein] synthase, KASII (EC 2.3.1.179)
barcode21.CDS.1946	contig_2	1301091	+	2010	Malonyl CoA-acyl carrier protein transacylase (EC 2.3.1.39)
barcode21.CDS.2432	contig_2	1773902	+	369	Holo-[acyl-carrier-protein] synthase (EC 2.7.8.7)
barcode21.CDS.5679	contig_2	4615336	-	381	Holo-[acyl-carrier-protein] synthase (EC 2.7.8.7)
barcode21.CDS.1518	contig_2	944708	-	474	3-hydroxydecanoyl-[ACP] dehydratase (EC 4.2.1.59)
barcode21.CDS.2439	contig_2	1777122	+	888	3-oxoacyl-[acyl-carrier-protein] synthase, KASII (EC 2.3.1.179)
barcode21.CDS.2440	contig_2	1778014	+	1728	3-oxoacyl-[acyl-carrier-protein] synthase, KASII (EC 2.3.1.179)
barcode21.CDS.2441	contig_2	1779746	+	813	3-oxoacyl-[acyl-carrier-protein] synthase, KASII (EC 2.3.1.179)
barcode21.CDS.2442	contig_2	1780576	+	387	3-oxoacyl-[acyl-carrier-protein] synthase, KASII (EC 2.3.1.179)
barcode21.CDS.3459	contig_2	2682476	+	954	3-oxoacyl-[acyl-carrier-protein] synthase, KASIII (EC 2.3.1.180)
barcode21.CDS.3463	contig_2	2685604	+	198	3-oxoacyl-[acyl-carrier-protein] synthase, KASII (EC 2.3.1.179)
barcode21.CDS.3464	contig_2	2685779	+	1068	3-oxoacyl-[acyl-carrier-protein] synthase, KASII (EC 2.3.1.179)
barcode21.CDS.5382	contig_2	4351388	-	1218	3-oxoacyl-[acyl-carrier-protein] synthase, KASI (EC 2.3.1.41)
barcode21.CDS.4524	contig_2	3596634	+	789	Enoyl-[acyl-carrier-protein] reductase [NADH] (EC 1.3.1.9)
barcode21.CDS.4737	contig_2	3787988	-	1014	Long-chain-fatty-acid--CoA ligase (EC 6.2.1.3)
barcode21.CDS.4738	contig_2	3788659	-	678	Long-chain-fatty-acid--CoA ligase (EC 6.2.1.3)
barcode21.CDS.829	contig_2	290693	+	2421	Glycerol-3-phosphate acyltransferase (EC 2.3.1.15)
barcode21.CDS.6369	contig_2	5199317	+	615	Acyl-ACP:glycerol-3-phosphate O-acyltransferase (EC 2.3.1.n5)
Genes for auxin biosynthesis
barcode21.CDS.4558	contig_2	3625167	+	1596	Anthranilate synthase, amidotransferase component (EC 4.1.3.27); Anthranilate phosphoribosyltransferase (EC 2.4.2.18)
barcode21.CDS.4559	contig_2	3626766	+	261	Indole-3-glycerol phosphate synthase (EC 4.1.1.48); Phosphoribosylanthranilate isomerase (EC 5.3.1.24)
barcode21.CDS.4560	contig_2	3627020	+	1104	Indole-3-glycerol phosphate synthase (EC 4.1.1.48); Phosphoribosylanthranilate isomerase (EC 5.3.1.24)
barcode21.CDS.4562	contig_2	3629327	+	810	Tryptophan synthase alpha chain (EC 4.2.1.20)
barcode21.CDS.4561	contig_2	3628134	+	1194	Tryptophan synthase beta chain (EC 4.2.1.20)
barcode21.CDS.3992	contig_2	3125647	-	2277	Monoamine oxidase (1.4.3.4)
Genes for siderophore biosynthesis
barcode21.CDS.2868	contig_2	2158082	+	1176	Isochorismate synthase (EC 5.4.4.2); Isochorismate synthase (EC 5.4.4.2) [enterobactin] siderophore; Isochorismate synthase (EC 5.4.4.2) of siderophore biosynthesis
barcode21.CDS.2870	contig_2	2160888	+	855	Isochorismatase (EC 3.3.2.1) [enterobactin] siderophore; Apo-aryl carrier domain of EntB; Isochorismatase (EC 3.3.2.1) of siderophore biosynthesis
barcode21.CDS.2871	contig_2	2161742	+	753	2,3-dihydro-2,3-dihydroxybenzoate dehydrogenase (EC 1.3.1.28) [enterobactin] siderophore; 2,3-dihydro-2,3-dihydroxybenzoate dehydrogenase (EC 1.3.1.28) of siderophore biosynthesis
barcode21.CDS.2869	contig_2	2159267	+	1611	2,3-dihydroxybenzoate-AMP ligase (EC 2.7.7.58) [enterobactin] siderophore; 2,3-dihydroxybenzoate-AMP ligase (EC 2.7.7.58) of siderophore biosynthesis
barcode21.CDS.2859	contig_2	2148391	+	3150	Enterobactin synthetase component F, serine activating enzyme (EC 2.7.7.-)
barcode21.CDS.2860	contig_2	2151578	+	672	Enterobactin synthetase component F, serine activating enzyme (EC 2.7.7.-)
barcode21.CDS.2872	contig_2	2162494	+	456	Proofreading thioesterase in enterobactin biosynthesis EntH
barcode21.CDS.2866	contig_2	2155640	+	1248	Enterobactin exporter EntS
barcode21.CDS.2857	contig_2	2146843	+	1329	Enterobactin esterase
barcode21.CDS.2867	contig_2	2157893	-	960	Ferric enterobactin-binding periplasmic protein FepB (TC 3.A.1.14.2)
barcode21.CDS.2861	contig_2	2153538	-	801	Ferric enterobactin transport ATP-binding protein FepC (TC 3.A.1.14.2)
barcode21.CDS.2864	contig_2	2155062	-	540	Ferric enterobactin transport system permease protein FepD (TC 3.A.1.14.2)
barcode21.CDS.2865	contig_2	2155531	-	444	Ferric enterobactin transport system permease protein FepD (TC 3.A.1.14.2)
barcode21.CDS.2862	contig_2	2153921	-	387	Ferric enterobactin transport system permease protein FepG (TC 3.A.1.14.2)
barcode21.CDS.2863	contig_2	2154526	-	597	Ferric enterobactin transport system permease protein FepG (TC 3.A.1.14.2)
barcode21.CDS.6055	contig_2	4945593	-	1125	Ferric enterobactin uptake protein FepE
barcode21.CDS.2856	contig_2	2146826	-	2241	TonB-dependent receptor; Outer membrane receptor for ferric enterobactin and colicins B, D
barcode21.CDS.5023	contig_2	4027724	+	2190	Aerobactin siderophore receptor IutA; TonB-dependent siderophore receptor
barcode21.CDS.5022	contig_2	4026370	+	1326	L-lysine 6-monooxygenase [NADPH] (EC 1.14.13.59), aerobactin biosynthesis protein IucD; Siderophore biosynthesis protein, monooxygenase
barcode21.CDS.5019	contig_2	4023688	+	948	N6-hydroxylysine O-acetyltransferase (EC 2.3.1.102), aerobactin biosynthesis protein IucB; Siderophore synthetase small component, acetyltransferase
